# Investigating microscopic angioarchitecture in the human visual cortex in 3D with angioMASH tissue clearing and labelling

**DOI:** 10.1101/2024.08.26.609648

**Authors:** Sven Hildebrand, Johannes Franz, Hanna Hoogen, Michael Capalbo, Philipp Bethge, Andreas Herrler, Fritjof Helmchen, Alard Roebroeck

**Affiliations:** Department of Cognitive Neuroscience, Faculty of Psychology & Neuroscience, Maastricht University, Maastricht, the Netherlands; Laboratory of Neural Circuit Dynamics, Brain Research Institute, University of Zürich, Zürich, Switzerland; Department of Anatomy & Embryology, Faculty of Health, Medicine & Life Science, Maastricht University, Maastricht, The Netherlands; Adaptive Brain Circuits in Development and Learning (AdaBD), University Research Priority Program (URPP), University of Zürich, Zürich, Switzerland; Neuroscience Center Zürich, Zürich, Switzerland

**Keywords:** Optical tissue clearing, Angioarchitecture, Light-sheet fluorescence microscopy, Neuroanatomy, Human visual cortex

## Abstract

Non-invasive imaging techniques, such as ultra-high field fMRI, are intricately connected to the underlying vasculature and are approaching ever higher resolutions. For the analysis of fMRI signals over cortical depth at such high resolutions, microvascular differences might have to be taken into account. Therefore, a better understanding of the laminar distribution and interareal differences in the cortical vasculature is becoming more important. However, in comparison to cyto- and myeloarchitecture, the study of angioarchitecture has received far less attention and relatively few methods have been described to visualise the vascular network in the human brain. Here we present angioMASH, a method for double labelling angioarchitecture and cytoarchitecture in archival human brain tissue, based on the recently published MASH protocol. The double labelling and optical clearing of thick human brain slices can be accomplished within 16 days. We use this method to acquire multi-resolution 3D datasets of combined cyto- and angioarchitecture in large (∼30 mm x 10 mm x 3 mm) volumes of human samples covering visual areas V1 and V2. We demonstrate for the first time, that classical angioarchitectonic features can be visualised in the human cortex and in 3D using tissue clearing and light-sheet microscopy. Lastly, we show differences in the vessel density and orientation over cortical depth within and between the two areas. Especially in V1, the vascular density is not homogeneous over cortical depth but shows distinct layering. These layers are also determined by changes in the orientation of the blood vessels from a predominantly radial to a more tangential distribution. In V2, differences in vascular density are less pronounced, but orientation profiles follow a similar trend over cortical depth. We discuss potential consequences of these differences for the interpretation of non-invasive functional imaging modalities such as fMRI or fNIRS.

**Graphical Abstract:** 
