## Supplementary_tables_angioMASH for "Investigating microscopic angioarchitecture in the human visual cortex in 3D with angioMASH tissue clearing and labelling"

### Sheet: V1
Supplementary table 1: Summary statistics for V1 across cytoarchitectural layers.
layer	relative cortical depth of layer midline [%]	absolute cortical depth of layer midline [mm]	relative layer thickness [%]	absolute layer thickness [mm]	cell density [10³ cells per mm³]	cell density sem [10³ cells per mm³]	total vessel density [%]	radial vessel density [%]	tangential vessel density [%]
I	7	0.11	13	0.211	41.6	1.3	6.6	2.2	0.9
II	16	0.27	6	0.102	114.4	2.4	8.7	3.2	1
III	33	0.55	28	0.466	106.1	2.3	10.1	2.8	1.7
IVa	49	0.83	5	0.09	81.6	2.2	11.5	2.5	2.5
IVb	57	0.96	10	0.166	64.6	2.2	12.8	3	2.5
IVc	70	1.17	15	0.252	76.2	3.2	12.6	2.8	2.6
V	80	1.35	7	0.113	65.3	2.9	10.4	2	2.4
VIa	86	1.45	5	0.088	77.2	3.6	10	1.8	2.4
VIb	95	1.59	11	0.185	58	2.3	8.2	1.1	2.5

### Sheet: V2
Supplementary table 2: Summary statistics for V2 across cytoarchitectural layers.
layer	relative cortical depth of layer midline [%]	absolute cortical depth of layer midline [mm]	relative layer thickness [%]	absolute layer thickness [mm]	cell density [10³ cells per mm³]	cell density sem [10³ cells per mm³]	total vessel density [%]	radial vessel density [%]	tangential vessel density [%]
I	6	0.09	12	0.174	45.2	2	6.4	1.8	1
II	15	0.23	6	0.088	95.9	3.3	6.9	2.2	0.9
III	38	0.57	40	0.594	62.3	2.9	8.6	2.3	1.5
IV	63	0.95	11	0.164	73.1	4.7	8.6	1.8	1.9
V	75	1.12	12	0.183	46.3	2.8	8.6	1.5	2.2
VIa	85	1.28	8	0.128	42.5	3	7.8	1.3	2.2
VIb	94	1.42	11	0.26	27.2	2.1	6.3	0.7	2.1
